# Single-cell characterization of the human C2 dorsal root ganglion recovered from C1-2 arthrodesis surgery: implications for neck pain

**DOI:** 10.1101/2025.03.24.645122

**Authors:** Asta Arendt-Tranholm, Ishwarya Sankaranarayanan, Cathryn Payne, Marisol Mancilla Moreno, Khadijah Mazhar, Natalie Yap, Abby P. Chiu, Allison Barry, Pooja P. Patel, Nikhil N. Inturi, Diana Tavares Ferreira, Anubhav Amin, Mahesh Karandikar, Jeffrey G. Jarvik, Judith A. Turner, Christoph P. Hofstetter, Michele Curatolo, Theodore J. Price

**Affiliations:** Center for Advanced Pain Studies, Department of Neuroscience, University of Texas at Dallas, Richardson, TX, USA; Department of Neurological Surgery, University of Washington, Seattle WA, USA; Department of Anesthesiology and Pain Medicine, University of Washington, Seattle WA, USA; Department of Radiology, University of Washington, Seattle WA, USA; Department of Psychiatry & Behavioral Sciences, University of Washington, Seattle WA, USA; The University of Washington Clinical Learning, Evidence and Research (CLEAR) Center for Musculoskeletal Disorders.

## Abstract

Neurons in the dorsal root ganglion (DRG) receive and transmit sensory information from the tissues they innervate and from the external environment. Upper cervical (C1-C2) DRGs are functionally unique as they receive input from the neck, head, and occipital cranial dura, the latter two of which are also innervated by the trigeminal ganglion (TG). The C2 DRG also plays an important role in neck pain, a common and disabling disorder that is poorly understood. Advanced transcriptomic approaches have significantly improved our ability to characterize RNA expression patterns at single-cell resolution in the DRG and TG, but no previous studies have characterized the C2 DRG. Our aim was to use single-nucleus and spatial transcriptomic approaches to create a molecular map of C2 DRGs from patients undergoing arthrodesis surgery with ganglionectomy. Patients with acute (<3 months) or chronic (≥3 months) neck pain were enrolled and completed patient-reported outcomes and quantitative sensory testing prior to surgery. C2 DRGs were characterized with bulk, single nucleus, and spatial RNA sequencing technologies from 22 patients. Through a comparative analysis to published datasets of the lumbar DRG and TG, neuronal clusters identified in both TG and DRG were identified in the C2 DRG. Therefore, our study definitively characterizes the molecular composition of human C2 neurons and establishes their similarity with unique characteristics of subsets of TG neurons. We identified differentially expressed genes in endothelial, fibroblast and myelinating Schwann cells associated with chronic pain, including *FGFBP2, C8orf34* and *EFNA1* which have been identified in previous genome and transcriptome wide association studies (GWAS/TWAS). Our work establishes an atlas of the human C2 DRG and identifies altered gene expression patterns associated with chronic neck pain. This work establishes a foundation for the exploration of painful disorders in humans affecting the cervical spine.
