## Supplemental Table 2 for "Single-cell characterization of the human C2 dorsal root ganglion recovered from C1-2 arthrodesis surgery: implications for neck pain"

### Sheet: Contents
	Contents
	Table 2A:	121 differentially expressed genes in Endothelial cells identified with DESeq2 from single-nucleus RNAseq
	Table 2B:	25 differentially expressed genes in Fibroblast cells identified with DESeq2 from single-nucleus RNAseq
	Table 3C:	55 differentially expressed genes in Myelinating Schwann cells identified with DESeq2 from single-nucleus RNAseq

### Sheet: Table 2A - Endothelial
gene	baseMean	log2FoldChange	lfcSE	pvalue	padj
KCNMB2	7.32393	6.21871	2.85715	9.71115e-05	0.0170416
TEX47	8.51744	5.12479	1.64959	1.36993e-05	0.00466661
PRAMEF1	9.34492	5.02653	1.58195	1.01796e-05	0.00357274
CHRM5	5.80785	4.96458	1.91615	0.000114234	0.0189008
SULT1E1	9.25118	4.9226	1.52707	6.51167e-06	0.00251394
C8orf34	8.95023	4.53338	1.84221	9.49973e-05	0.0169271
ICOS	8.15686	4.50289	1.59944	5.32927e-05	0.011646
OR7G2	5.11924	4.44404	1.76975	0.000212035	0.0288916
ADAMDEC1	6.36849	4.43924	1.8013	0.000225956	0.0297388
TAF11L8	12.0555	4.33171	1.18506	3.84247e-06	0.00178014
DPPA2	6.54703	4.23051	1.43377	4.41416e-05	0.0100561
ADCY8	6.73452	4.18648	1.69844	0.000429273	0.0459857
LDB3	14.0078	4.07674	0.682199	3.79178e-11	1.59824e-07
GPX5	7.43849	3.99741	1.54988	0.000316231	0.0373734
FRG2C	11.8746	3.79256	0.973907	3.0565e-06	0.00160911
KRTAP13-3	6.37394	3.71364	1.5848	0.000489348	0.0488588
CD2	5.84404	3.58405	1.37907	0.000203147	0.0284972
OLFM3	6.98893	3.53835	1.14726	4.42807e-05	0.0100561
POTEM	8.18074	3.46328	0.918654	7.00249e-06	0.00261622
TFCP2L1	7.10767	3.4523	1.4422	0.000354052	0.039812
GABRG1	8.37339	3.41143	1.17067	0.00013481	0.0212864
OR2L3	11.0162	3.32826	1.10248	7.51159e-05	0.0142063
OR2T12	10.7142	3.26398	1.33613	0.0004773	0.0488588
OR7G1	6.95358	3.21915	1.43154	0.000466531	0.0482443
RXFP1	6.04536	3.16482	1.38829	0.000482497	0.0488588
TRIM43	10.9522	3.12908	1.16839	0.00020648	0.0284972
CAVIN2	92.3777	3.10568	0.754083	3.17503e-07	0.000245155
FOXD4L5	88.006	3.03377	1.15003	9.94027e-05	0.0171833
FAM90A1	22.6693	3.03066	0.85188	1.64597e-05	0.00498097
USP17L15	28.3554	2.97339	0.520544	8.70403e-10	2.0162e-06
HBB	13.8127	2.93471	0.978765	2.6227e-05	0.00668009
SPATA31A1	8.62682	2.85601	1.0704	0.000276613	0.0348231
PLN	6.50316	2.75635	1.06964	0.000377209	0.0416079
STXBP6	7.93017	2.7085	0.725387	8.83903e-06	0.00319918
STAT4	6.15497	2.60502	0.968758	0.000234823	0.0305586
USP17L1	41.2184	2.58405	0.885313	0.000146155	0.0225703
KLF15	11.8393	2.55736	0.599982	5.55841e-07	0.000402359
TAF11L13	16.952	2.51306	0.72596	3.26895e-05	0.00781628
TIPARP	14.2221	2.38954	0.49682	5.05247e-08	5.85177e-05
PRAMEF14	12.8824	2.37493	0.787503	0.000136004	0.0212864
MUC5AC	7.2932	2.37263	0.958768	0.000517431	0.0499206
DMBT1	16.8	2.34044	0.773116	0.000154718	0.023444
HTR4	11.0872	2.31546	0.756344	8.02623e-05	0.0147555
SYCE1	8.27129	2.22506	0.874249	0.000332117	0.0388544
RIPOR2	14.6141	2.21567	0.373794	1.92498e-10	5.57377e-07
IGFBP3	51.1976	2.1933	0.28976	1.69804e-15	1.96667e-11
FAM90A26	24.0607	2.16077	0.540446	4.3067e-06	0.00178143
PARP8	13.9886	2.14881	0.595154	1.69343e-05	0.00498097
PER1	48.4924	2.1442	0.443553	4.98025e-08	5.85177e-05
C5AR2	5.6996	2.13908	0.833282	0.000360376	0.0401334
SCN3A	6.83338	2.08029	0.792732	0.000316191	0.0373734
SLC6A1	7.65825	2.06483	0.70878	0.000118608	0.0193481
TAF11L6	17.0986	2.06455	0.726469	0.000188618	0.0271434
FKBP5	35.7682	2.05805	0.613989	1.76325e-05	0.00498097
KLF4	44.2877	2.04553	0.382719	3.98151e-09	7.68565e-06
APOLD1	29.6264	2.01611	0.831226	0.000287165	0.0357628
HRNR	16.7442	1.98316	0.775758	0.000348905	0.039812
KCNE4	12.7327	1.97555	0.509672	4.21596e-06	0.00178143
HMGB3	14.5103	1.95225	0.787479	0.000511728	0.0498053
ADRA2A	8.07392	1.95007	0.796225	0.000432779	0.0459857
CPM	9.09005	1.91132	0.847953	0.000521533	0.0499206
CSRNP1	63.8305	1.83239	0.407982	2.90357e-07	0.000245155
CRACR2B	9.7423	1.82269	0.515741	1.70492e-05	0.00498097
RASL11A	11.5022	1.79027	0.507605	1.92873e-05	0.0053187
GADD45B	20.2903	1.75296	0.385401	2.78278e-07	0.000245155
ARRDC2	30.7228	1.72659	0.281315	4.1398e-11	1.59824e-07
SOX17	49.7361	1.71437	0.428932	2.55592e-06	0.00140965
CXCL2	23.2254	1.7037	0.493915	1.7497e-05	0.00498097
BTG2	73.0363	1.68175	0.435667	4.189e-06	0.00178143
ACTA2	29.2812	1.58248	0.384537	1.42146e-06	0.000914629
NOTCH3	64.1352	1.5434	0.460498	2.65312e-05	0.00668009
GMNN	14.5129	1.52433	0.476843	5.82941e-05	0.0120565
CDKN1A	62.8585	1.50412	0.497722	8.99792e-05	0.0162834
ATOH8	44.9883	1.50045	0.513339	0.000110574	0.0188026
MYC	70.6082	1.46155	0.355565	1.6707e-06	0.00101842
PPP1R16B	26.6681	1.44706	0.465358	5.99858e-05	0.0121887
ACACB	25.7274	1.44335	0.339721	8.74371e-07	0.000595704
SLC7A2	21.8379	1.42073	0.308365	2.07466e-07	0.000218442
IGFBP2	50.0672	1.4198	0.369824	5.6807e-06	0.00226875
FAM162B	11.4157	1.40905	0.48534	0.000160291	0.0238011
KLF2	151.112	1.38075	0.433299	4.55223e-05	0.0101392
VSIR	18.551	1.3147	0.478445	0.00018983	0.0271434
H1-10	41.7698	1.29558	0.494833	0.000424444	0.045943
PDCD4	64.2416	1.2834	0.256638	2.97885e-08	4.92872e-05
KLF9	76.5261	1.28265	0.310883	1.87936e-06	0.00108834
EDN1	50.2528	1.27525	0.318159	3.31338e-06	0.00166094
C1orf115	19.9541	1.26007	0.462243	0.000219309	0.0294631
HSPA2	11.6795	1.25569	0.495229	0.000463776	0.0482443
HPCAL1	18.6636	1.21743	0.354028	2.64979e-05	0.00668009
ADIPOR2	19.9775	1.20092	0.416514	0.000155861	0.023444
GSTP1	22.8698	1.16406	0.421473	0.000221317	0.0294631
JUN	201.902	1.15501	0.485655	0.000526539	0.0499867
S1PR1	54.9647	1.14273	0.251607	3.05399e-07	0.000245155
FTH1	36.9276	1.13989	0.36739	7.60483e-05	0.0142063
STARD8	44.1683	1.13949	0.334822	2.85295e-05	0.00703039
CAV1	69.1636	1.12549	0.379558	0.000126276	0.0203129
NFKBIA	114.125	1.11899	0.226262	4.477e-08	5.85177e-05
IFNGR1	29.1169	1.09259	0.383095	0.000170557	0.025005
SEC14L1	56.6362	1.08531	0.300842	1.47452e-05	0.00474385
IGSF9B	16.7391	1.0794	0.404321	0.000308389	0.0372058
SASH1	13.4887	1.07927	0.40729	0.000339221	0.0392885
ST6GAL1	37.8149	1.04571	0.328892	6.81799e-05	0.0133841
ABLIM3	15.9672	1.03099	0.37986	0.000299726	0.0365413
TIE1	60.1297	1.00544	0.251056	3.44177e-06	0.00166094
PLEKHO2	50.1794	0.98039	0.298063	5.73963e-05	0.0120565
DLL4	36.3071	0.955577	0.333243	0.00020668	0.0284972
CAVIN1	99.6861	0.939441	0.255076	1.41303e-05	0.00467591
RXRA	33.0813	0.933227	0.33099	0.000252144	0.0324481
TMSB10	141.061	0.894693	0.319867	0.000293811	0.0362013
PNRC1	79.356	0.892357	0.271854	6.40177e-05	0.0127837
PDGFRB	36.8708	0.888775	0.337619	0.000444841	0.0468377
CD99	56.5284	0.804333	0.281735	0.000260208	0.0331179
EFNA1	40.2227	0.73915	0.280041	0.000510132	0.0498053
VIM	922.483	0.699037	0.211093	7.0656e-05	0.013639
NAV1	77.58	-0.75129	0.284381	0.000494326	0.048934
SPNS2	107.833	-1.08586	0.416748	0.000351062	0.039812
SLCO2A1	84.5852	-1.208	0.345167	2.22348e-05	0.00598892
ITGB3	45.5708	-1.40127	0.564875	0.000387232	0.0423106
ADAMTS9	262.581	-1.50073	0.482592	5.6217e-05	0.0120565
THBS2	23.4725	-1.71683	0.577582	0.000112017	0.0188026
ADAM23	13.547	-1.90363	0.56103	3.30684e-05	0.00781628

### Sheet: Table 2B - Fibroblast
gene	baseMean	log2FoldChange	lfcSE	pvalue	padj
NET1	3.82743	2.50021	0.496318	2.5854e-08	0.000237197
SCAMP5	10.5971	1.80439	0.381113	1.02594e-07	0.000627498
SNAI2	4.37523	2.28791	0.495084	1.90781e-07	0.000842533
CDH18	8.66356	1.9941	0.454085	4.13254e-07	0.000842533
FGFBP2	8.11176	1.88641	0.415177	3.31386e-07	0.000842533
CCN3	6.62558	3.69661	0.816032	4.76457e-07	0.00087425
HLF	9.63724	2.3624	0.581151	2.0244e-06	0.00172727
JCAD	11.2893	1.8476	0.443767	2.07096e-06	0.00172727
LRRC36	4.9369	1.69788	0.432811	3.77339e-06	0.00273441
PHETA1	3.88566	1.66014	0.447186	8.24046e-06	0.00521394
LRRN1	10.3152	1.48847	0.412901	1.25382e-05	0.00766877
GADD45B	8.25769	1.901	0.521467	1.30878e-05	0.00774673
N4BP3	4.08978	2.01672	0.584102	1.48229e-05	0.00849952
C8orf34	4.00639	1.83601	0.545877	2.06613e-05	0.0114883
CORO6	3.90949	1.60866	0.468341	2.43042e-05	0.0131164
AHRR	3.59226	2.06538	0.624264	3.04744e-05	0.0159764
ELMOD1	6.03051	1.68001	0.49022	3.4142e-05	0.017402
SCRT1	7.56098	2.20886	0.691161	3.90482e-05	0.0193648
CCDC3	12.6445	1.48868	0.445632	4.81427e-05	0.0232466
SLC24A2	3.17584	2.01545	0.653137	7.58578e-05	0.0347978
SPTB	10.0867	1.95429	0.646211	7.4312e-05	0.0347978
WNK4	4.14549	2.16366	0.682053	0.000106284	0.0453537
KCNQ5	3.99288	1.73339	0.600925	0.000105848	0.0453537
PDLIM1	3.09275	1.51704	0.506067	0.000105704	0.0453537
CLIC3	8.39331	3.27933	0.938751	0.000119142	0.0496848

### Sheet: Table 2C - MSchwann
gene	baseMean	log2FoldChange	lfcSE	pvalue	padj
MT2A	23.2018	2.06876	0.543213	4.01625e-06	0.000962752
FSCN1	14.9733	1.90141	0.726452	0.000195406	0.0203682
FKBP5	10.6462	1.88719	0.403421	1.38856e-07	0.000155334
DEPP1	25.2005	1.86483	0.43281	5.52738e-07	0.000264998
PDLIM2	10.7573	1.66975	0.395467	1.22241e-06	0.000455825
ARHGAP8	8.69411	1.58547	0.578694	0.000211762	0.0203682
MARCKSL1	46.4238	1.45159	0.317178	1.85266e-07	0.000155438
HSPA2	25.3942	1.42366	0.384249	8.41703e-06	0.00166162
ZBTB16	30.1699	1.39758	0.538725	0.000302293	0.0250821
TMEM215	8.52315	1.34178	0.476989	0.000203748	0.0203682
KCNK12	53.9789	1.3201	0.324727	2.04722e-06	0.000666749
MKNK2	10.2188	1.28161	0.462099	0.000200544	0.0203682
GAMT	12.8499	1.2284	0.460664	0.000317533	0.0250821
KLF15	27.234	1.15494	0.421492	0.000235745	0.0219767
MAPK8IP1	76.5116	1.13956	0.381571	0.000112432	0.0140869
SEC14L1	14.1087	1.0891	0.406101	0.000319701	0.0250821
PHLDA3	33.2049	1.062	0.324003	4.54075e-05	0.00734014
MPZ	3233.86	1.02335	0.135938	6.13075e-15	2.05748e-11
FGFBP2	19.4238	1.02015	0.31226	5.26545e-05	0.00803221
CADM4	79.6912	1.01678	0.339885	0.000119436	0.014121
ITM2C	113.592	1.00733	0.301182	3.64098e-05	0.00643112
H1-0	12.1874	0.998907	0.388	0.000501605	0.0365953
ACTG1	30.3445	0.947933	0.406753	0.000775039	0.0499887
PMP22	741.116	0.937641	0.337691	0.000325597	0.0250821
FEZ2	18.8949	0.925781	0.340183	0.000304676	0.0250821
CADM3	35.9723	0.9212	0.326011	0.000212422	0.0203682
CPXM2	17.7215	0.85663	0.352657	0.000699504	0.048907
METRN	32.7167	0.83529	0.303291	0.000289102	0.0250821
SAMHD1	87.9755	0.827667	0.296758	0.00025592	0.0232126
SPARC	509.179	0.824007	0.179696	2.77017e-07	0.00018437
COMT	33.1966	0.780164	0.294337	0.000419673	0.0312983
LGALS1	117.928	0.756832	0.242204	0.000103681	0.0139181
SBSPON	37.7495	0.739445	0.300848	0.000756071	0.0499887
GCN1	17.1441	-0.857243	0.359145	0.000808316	0.0499887
VCAN	9.28425	-1.07179	0.461901	0.000777297	0.0499887
NAV2	28.3588	-1.0733	0.404525	0.000328847	0.0250821
INSC	35.3382	-1.15625	0.516577	0.000810741	0.0499887
MTHFD1L	13.6782	-1.16065	0.349182	4.59305e-05	0.00734014
HSP90B1	12.5993	-1.17925	0.514008	0.000819243	0.0499887
CSGALNACT2	17.1331	-1.19151	0.398257	0.000122023	0.014121
SHTN1	13.0492	-1.37415	0.460687	0.000113333	0.0140869
CD47	41.5197	-1.41472	0.478015	0.000103514	0.0139181
PLCG1	9.60364	-1.54245	0.53159	0.000136357	0.0152538
EMP1	17.6643	-1.61034	0.697745	0.000529333	0.0377966
KCNAB2	12.4624	-1.70776	0.744982	0.000756589	0.0499887
AADAT	8.29545	-1.75061	0.545369	6.65568e-05	0.00971151
ABCA1	32.8502	-1.75914	0.453661	4.76389e-06	0.000999225
PLK2	8.93751	-2.07587	0.524309	2.85861e-06	0.000758403
ADGRG1	11.5991	-2.19193	0.553052	2.9378e-06	0.000758403
SPRY4	12.1463	-2.21803	0.547073	2.18541e-06	0.000666749
NRG1	26.5854	-2.64115	0.552728	1.07537e-07	0.000155334
KIF5A	20.7117	-2.70544	0.639597	1.00358e-06	0.000421
MAP1A	8.59556	-2.81274	0.827732	1.89343e-05	0.00353019
AVIL	9.73274	-3.31075	0.879746	4.57115e-06	0.000999225
THY1	11.072	-4.05896	0.934538	3.29625e-07	0.00018437
