## Supplementary Table 3 for "Single-cell characterization of the human C2 dorsal root ganglion recovered from C1-2 arthrodesis surgery: implications for neck pain"

### Sheet: Contents
	Contents
	Table 3A:	66 differentially expressed genes identified with DESeq2 from bulk RNAsequencing when comparing acute and chronic samples

### Sheet: Table 3A - DEGs
	gene_name	gene_type	baseMean	log2FoldChange	lfcSE	pvalue	padj
ENSG00000248874.5	C5orf17	lncRNA	8.5493	1.64691	1.6656	4.40479e-06	0.00969347
ENSG00000060718.22	COL11A1	protein_coding	302.491	0.802479	0.185428	1.65596e-07	0.00109327
ENSG00000057657.17	PRDM1	protein_coding	55.4347	0.799502	0.197159	3.8978e-07	0.001544
ENSG00000173406.16	DAB1	protein_coding	170.226	0.701228	0.184317	1.13575e-06	0.00353608
ENSG00000114200.10	BCHE	protein_coding	32.0785	0.679536	0.249721	1.12784e-05	0.016333
ENSG00000139364.11	TMEM132B	protein_coding	723.785	0.595853	0.227283	1.86128e-05	0.0183627
ENSG00000087589.17	CASS4	protein_coding	26.2611	0.584622	0.275079	4.32922e-05	0.0276595
ENSG00000110900.16	TSPAN11	protein_coding	460.978	0.564489	0.231163	2.83289e-05	0.0224433
ENSG00000147724.12	FAM135B	protein_coding	210.419	0.549322	0.389816	9.15948e-05	0.0422991
ENSG00000155754.15	C2CD6	protein_coding	39.6194	0.535472	0.198105	1.83896e-05	0.0183627
ENSG00000146013.11	GFRA3	protein_coding	151.979	0.534136	0.312196	9.50042e-05	0.0422991
ENSG00000162367.11	TAL1	protein_coding	53.5602	0.509461	0.215786	3.83188e-05	0.0266648
ENSG00000278156.2	TSC22D1-AS1	lncRNA	17.5373	0.508188	0.295027	0.000109976	0.043619
ENSG00000106078.19	COBL	protein_coding	371.305	0.507869	0.29476	0.000110116	0.043619
ENSG00000054179.12	ENTPD2	protein_coding	157.919	0.50651	0.312147	0.000123483	0.046727
ENSG00000231252.3	RP11-436K8.1	lncRNA	42.6584	0.504305	0.355455	0.000139155	0.0471175
ENSG00000250802.7	ZBED3-AS1	lncRNA	107.129	0.501111	0.268912	9.43065e-05	0.0422991
ENSG00000277481.2	PKD1L3	protein_coding	7.24341	-0.501247	0.471832	8.80013e-05	0.0422991
ENSG00000198624.13	CCDC69	protein_coding	147.232	-0.506626	0.205459	3.13117e-05	0.0238523
ENSG00000127954.13	STEAP4	protein_coding	584.136	-0.536387	0.460471	7.59619e-05	0.0404147
ENSG00000115380.20	EFEMP1	protein_coding	317.878	-0.544882	0.500583	6.04988e-05	0.0352423
ENSG00000118849.10	RARRES1	protein_coding	133.163	-0.564852	0.637468	3.90426e-05	0.0266648
ENSG00000196878.15	LAMB3	protein_coding	14.5389	-0.568508	0.661245	3.73422e-05	0.0266648
ENSG00000242125.3	SNHG3	lncRNA	88.8307	-0.584519	0.353242	6.83986e-05	0.0376306
ENSG00000138356.14	AOX1	protein_coding	162.856	-0.603676	0.471977	4.71865e-05	0.0283205
ENSG00000095383.20	TBC1D2	protein_coding	70.168	-0.631141	0.250892	1.94697e-05	0.0183627
ENSG00000174640.15	SLCO2A1	protein_coding	122.814	-0.685319	0.259239	1.23697e-05	0.016333
ENSG00000196616.14	ADH1B	protein_coding	637.268	-0.693363	0.288474	1.65086e-05	0.0183627
ENSG00000118898.16	PPL	protein_coding	329.137	-0.693701	0.444548	2.63993e-05	0.021786
ENSG00000122420.10	PTGFR	protein_coding	184.604	-0.698097	0.320535	2.05529e-05	0.0185033
ENSG00000196196.3	HRCT1	protein_coding	7.5093	-0.705121	0.484852	2.32078e-05	0.0199849
ENSG00000163710.9	PCOLCE2	protein_coding	29.0766	-0.740304	0.369434	1.69885e-05	0.0183627
ENSG00000008394.13	MGST1	protein_coding	74.2057	-0.853969	0.212309	3.11208e-07	0.00154095
ENSG00000211445.12	GPX3	protein_coding	440.555	-0.876709	0.199615	8.4431e-08	0.000836121
ENSG00000167656.5	LY6D	protein_coding	9.77002	-1.07201	0.921597	6.28391e-06	0.0124459
ENSG00000123689.6	G0S2	protein_coding	39.7331	-1.17013	1.22283	7.51919e-06	0.0135387
ENSG00000133048.13	CHI3L1	protein_coding	75.2707	-1.1731	1.46246	8.95884e-06	0.0147866
ENSG00000131386.19	GALNT15	protein_coding	228.783	-1.3749	0.360101	2.56207e-09	5.07444e-05
ENSG00000117594.10	HSD11B1	protein_coding	14.6577	-1.95159	1.14318	1.24975e-06	0.00353608
ENSG00000129988.6	LBP	protein_coding	22.1808	-2.42993	2.14983	1.56525e-06	0.00387516
